# Global Constraints within the Developmental Program of the *Drosophila* Wing

**DOI:** 10.1101/2020.10.13.333740

**Authors:** Vasyl Alba, James E. Carthew, Richard W. Carthew, Madhav Mani

## Abstract

Organismal development is a complex process, involving a vast number of molecular constituents interacting on multiple spatio-temporal scales in the formation of intricate body structures. Despite this complexity, development is remarkably reproducible and displays tolerance to both genetic and environmental perturbations. This robustness implies the existence of hidden simplicities in developmental programs. Here, using the *Drosophila* wing as a model system, we develop a new quantitative strategy that enables a robust description of biologically salient phenotypic variation. Analyzing natural phenotypic variation across a highly outbred population, and variation generated by weak perturbations in genetic and environmental conditions, we observe a highly constrained set of wing phenotypes. Remarkably, the phenotypic variants can be described by a single integrated mode that corresponds to a non-intuitive combination of structural variations across the wing. This work demonstrates the presence of constraints that funnel environmental inputs and genetic variation into phenotypes stretched along a single axis in morphological space. Our results provide quantitative insights into the nature of robustness in complex forms while yet accommodating the potential for evolutionary variations. Methodologically, we introduce a general strategy for finding such invariances in other developmental contexts.
