## Supplementary material for "Global Constraints within the Developmental Program of the *Drosophila* Wing": Excel file 1

### Sheet: Sheet 1 - Wild Fly Stocks
Inbred Wildtype Stock	BDSC Stock Number	Date Deposited in BDSC	BDSC Stock Donor	Geographical Source of Stock and Date of Source Collection if Known
Hikone-AW	4	4/1/87	Donor: Caltech Stock Center	Hikone, Japan	Joseph Nguyen		RRID:BDSC_4
Florida-9	2374	4/1/87	Donor: Thom Kaufman, Indiana University, Bloomington	Florida, USA	Joseph Nguyen		RRID:BDSC_2374
BER_2	3840	7/29/97	Donor: Mid-America Stock Center; Donor's Source: Bruce Wallace, Virginia Polytechnic Institute and State University, Blacksburg	Bermuda, 1954	Joseph Nguyen		RRID:BDSC_3840
KSA_3	3853	7/29/97	Donor: Mid-America Stock Center; Donor's Source: Bruce Wallace, Virginia Polytechnic Institute and State University, Blacksburg	Koriba Dam, South Africa, 1963	Joseph Nguyen		RRID:BDSC_3853
NO_1	3860	7/29/97	Donor: Mid-America Stock Center; Donor's Source: Bruce Wallace, Virginia Polytechnic Institute and State University, Blacksburg	New Orleans, Louisiana, USA, 1954	Joseph Nguyen		RRID:BDSC_3860
Reids_2	3867	7/29/97	Donor: Mid-America Stock Center; Donor's Source: Bruce Wallace, Virginia Polytechnic Institute and State University, Blacksburg	Madeira, Portugal, 1965	Joseph Nguyen		RRID:BDSC_3867
TW_2	3873	7/29/97	Donor: Mid-America Stock Center; Donor's Source: Bruce Wallace, Virginia Polytechnic Institute and State University, Blacksburg	Varna, New York, USA, 1977	Joseph Nguyen		RRID:BDSC_3873
VAG_2	3876	7/29/97	Donor: Mid-America Stock Center; Donor's Source: Bruce Wallace, Virginia Polytechnic Institute and State University, Blacksburg	Athens, Greece, 1965	Joseph Nguyen		RRID:BDSC_3876
Harwich	4264	12/12/97	Donor: Mid-America Stock Center; Donor's Source: Margaret Kidwell, University of Arizona	Harwich, Massachusetts, USA, 1967	Joseph Nguyen		RRID:BDSC_4264
Amherst_3	4265	12/12/97	Donor: Mid-America Stock Center; Donor's Source: Irwin Oster, Bowling Green State University	Amherst, Massachusetts, USA, l939	Joseph Nguyen		RRID:BDSC_4265
Crimea	4266	12/12/97	Donor: Mid-America Stock Center; Donor's Source: Irwin Oster, Bowling Green State University	Crimea, Ukraine, 1936	Joseph Nguyen		RRID:BDSC_4266
Hikone-R	4267	12/12/97	Donor: Mid-America Stock Center; Donor's Source: C.E. Nix, Oak Ridge National Laboratory	Hikone, Japan, 1952	Joseph Nguyen		RRID:BDSC_4267
Samarkand	4270	12/12/97	Donor: Mid-America Stock Center; Donor's Source: Irwin Oster, Bowling Green State University	Samarkand, Uzbekistan, 1936	Joseph Nguyen		RRID:BDSC_4270
Berlin-K	8522	7/21/04	Donor: Wouter Ferro & Ron Romeijn, Leiden University	Berlin, Germany, at least 1950	Joseph Nguyen		RRID:BDSC_8522
DGRP-391	25191	8/20/08	Donor: Trudy Mackay, North Carolina State University	Isogenic line, Raleigh North Carolina USA, 2003	Joseph Nguyen		RRID:BDSC_25191
DGRP-399	25192	8/20/08	Donor: Trudy Mackay, North Carolina State University	Isogenic line, Raleigh North Carolina USA, 2003	Joseph Nguyen		RRID:BDSC_25192
DGRP-427	25193	8/20/08	Donor: Trudy Mackay, North Carolina State University	Isogenic line, Raleigh North Carolina USA, 2003	Joseph Nguyen		RRID:BDSC_25193
DGRP-437	25194	8/20/08	Donor: Trudy Mackay, North Carolina State University	Isogenic line, Raleigh North Carolina USA, 2003	Joseph Nguyen		RRID:BDSC_25194
DGRP-486	25195	8/20/08	Donor: Trudy Mackay, North Carolina State University	Isogenic line, Raleigh North Carolina USA, 2003	Joseph Nguyen		RRID:BDSC_25195
DGRP-517	25197	8/20/08	Donor: Trudy Mackay, North Carolina State University	Isogenic line, Raleigh North Carolina USA, 2003	Joseph Nguyen		RRID:BDSC_25197
DGRP-555	25198	8/20/08	Donor: Trudy Mackay, North Carolina State University	Isogenic line, Raleigh North Carolina USA, 2003	Joseph Nguyen		RRID:BDSC_25198
DGRP-639	25199	8/20/08	Donor: Trudy Mackay, North Carolina State University	Isogenic line, Raleigh North Carolina USA, 2003	Joseph Nguyen		RRID:BDSC_25199
DGRP-707	25200	8/20/08	Donor: Trudy Mackay, North Carolina State University	Isogenic line, Raleigh North Carolina USA, 2003	Joseph Nguyen		RRID:BDSC_25200
DGRP-712	25201	8/20/08	Donor: Trudy Mackay, North Carolina State University	Isogenic line, Raleigh North Carolina USA, 2003	Joseph Nguyen		RRID:BDSC_25201
DGRP-730	25202	8/20/08	Donor: Trudy Mackay, North Carolina State University	Isogenic line, Raleigh North Carolina USA, 2003	Joseph Nguyen		RRID:BDSC_25202
DGRP-732	25203	8/20/08	Donor: Trudy Mackay, North Carolina State University	Isogenic line, Raleigh North Carolina USA, 2003	Joseph Nguyen		RRID:BDSC_25203
DGRP-765	25204	8/20/08	Donor: Trudy Mackay, North Carolina State University	Isogenic line, Raleigh North Carolina USA, 2003	Joseph Nguyen		RRID:BDSC_25204
DGRP-774	25205	8/20/08	Donor: Trudy Mackay, North Carolina State University	Isogenic line, Raleigh North Carolina USA, 2003	Joseph Nguyen		RRID:BDSC_25205
DGRP-786	25206	8/20/08	Donor: Trudy Mackay, North Carolina State University	Isogenic line, Raleigh North Carolina USA, 2003	Joseph Nguyen		RRID:BDSC_25206
DGRP-799	25207	8/20/08	Donor: Trudy Mackay, North Carolina State University	Isogenic line, Raleigh North Carolina USA, 2003	Joseph Nguyen		RRID:BDSC_25207
DGRP-820	25208	8/20/08	Donor: Trudy Mackay, North Carolina State University	Isogenic line, Raleigh North Carolina USA, 2003	Joseph Nguyen		RRID:BDSC_25208
DGRP-852	25209	8/20/08	Donor: Trudy Mackay, North Carolina State University	Isogenic line, Raleigh North Carolina USA, 2003	Joseph Nguyen		RRID:BDSC_25209
DGRP-365	25445	9/13/08	Donor: Trudy Mackay, North Carolina State University	Isogenic line, Raleigh North Carolina USA, 2003	Joseph Nguyen		RRID:BDSC_25445
DGRP-705	25744	10/24/08	Donor: Trudy Mackay, North Carolina State University	Isogenic line, Raleigh North Carolina USA, 2003	Joseph Nguyen		RRID:BDSC_25744
DGRP-714	25745	10/24/08	Donor: Trudy Mackay, North Carolina State University	Isogenic line, Raleigh North Carolina USA, 2003	Joseph Nguyen		RRID:BDSC_25745
