## Supplementary material for "Global Constraints within the Developmental Program of the *Drosophila* Wing": Excel file 2

### Sheet: Sheet 1 - Outbred Crossing Sche
Outbred Crossing Scheme
Generation	Cross of Parents (⚣ x ⚢) Stock #	Cross of Parents (⚣ x ⚢) BDSC #	Offspring Stock #	Scale of Cross
F-1	18 x 22	25194 x 25199	100	2 vials
F-1	27 x 23	25204 x 25200	101	2 vials
F-1	30 x 33	25207 x 25445	102	2 vials
F0	32 x 100	25209 x F-1	37	2 vials
F0	101 x 21	F-1 x 25198	38	2 vials
F0	26 x 102	25203 x F-1	39	2 vials
F0	3 x 15	3840 x 25191	103	2 vials
F0	4 x 11	3853 x 4266	104	2 vials
F0	28 x 17	25205 x 25193	105	2 vials
F0	19 x 34	25195 x 25744	106	2 vials
F0	24 x 29	25201 x 25206	107	2 vials
F0	8 x 35	3876 x 25745	108	2 vials
F0	16 x 6	25192 x 3867	109	2 vials
F0	12 x 10	4267 x 4265	110	2 vials
F0	7 x 1	3873 x 4	111	2 vials
F0	14 x 13	8522 x 4270	112	2 vials
F0	31 x 25	25208 x 25202	113	2 vials
F0	5 x 20	3860 x 25197	114	2 vials
F0	2 x 9	2374 x 4264	115	2 vials
F1	103 x 110		116	1 bottle
F1	113 x 114		117	1 bottle
F1	109 x 107		118	1 bottle
F1	111 x 106		119	1 bottle
F1	115 x 38		120	1 bottle
F1	108 x 104		121	1 bottle
F1	112 x 39		122	1 bottle
F1	105 x 37		123	1 bottle
F2	122 x 118		40	4 bottles
F2	123 x 121		41	4 bottles
F2	116 x 119		42	4 bottles
F2	117 x 120		43	4 bottles
F3	42 x 40		44	8 bottles
F3	41 x 43		45	8 bottles
F4	45 x 44		OUTBRED STOCK	Population cage
